# Cyclic mechanical stresses alter erythrocyte membrane composition and microstructure and trigger macrophage phagocytosis

**DOI:** 10.1101/2021.09.10.459518

**Authors:** Antoni Garcia-Herreros, Yi-Ting Yeh, Zhangli Peng, Juan C. del Álamo

**Affiliations:** Department of Mechanical and Aerospace Engineering, University of California, San Diego, La Jolla, CA, USA; Department of Bioengineering, University of California, San Diego, La Jolla, CA, USA; Institute of Engineering in Medicine, University of California, San Diego, La Jolla, CA, USA; Department of Bioengineering, University of Illinois at Chicago, Chicago, IL, USA; Department of Mechanical Engineering, University of Washington, Seattle, WA, USA; Center for Cardiovascular Biology, University of Washington, Seattle, WA, USA

**Keywords:** Red blood cells, cell aging, Inter endothelial slits, Vesiculation, Microfluidics, Macrophage phagocytosis

## Abstract

Red blood cells (RBCs) are cleared from the circulation when they become damaged or display aging signals targeted by macrophages. This process occurs mainly in the spleen, where blood flows through submicrometric constrictions called inter-endothelial slits (IES), subjecting RBCs to large-amplitude deformations. In this work, we circulated RBCs through microfluidic devices containing microchannels that replicate the IES. The cyclic mechanical stresses experienced by the cells affected their biophysical properties and molecular composition, accelerating cell aging. Specifically, RBCs quickly transitioned to a more spherical, less deformable phenotype that hindered microchannel passage, causing hemolysis. This transition was associated with the release of membrane vesicles, which self-extinguished as the spacing between membrane-cytoskeleton linkers became tighter. Proteomics analysis of the mechanically aged RBCs revealed significant losses of essential proteins involved in antioxidant protection, gas transport, and cell metabolism. Finally, we show that these changes made mechanically aged RBCs more susceptible to macrophage phagocytosis. These results provide a comprehensive model to explain how physical stress induces RBC clearance in the spleen.
