## Supplementary material for "Cyclic mechanical stresses alter erythrocyte membrane composition and microstructure and trigger macrophage phagocytosis": Suppl Table1.xlsx

### Sheet: Sheet4
Name	Log2Fold	-Log10 Pvalue	Pvalue	BH critical value
'Bisphosphoglycerate mutase OS=Homo sapiens GN=BPGM PE=1 SV=2'	-5.12441	5.00304	9.93032e-06	0.000179856				structural
'Catalase OS=Homo sapiens GN=CAT PE=1 SV=3'	-4.19922	4.50024	3.16057e-05	0.000359712				protection from oxidation / aging, stress, and detoxification
'Selenium-binding protein 1 OS=Homo sapiens GN=SELENBP1 PE=1 SV=2'	-3.6653	4.25749	5.52723e-05	0.000539568				gas transport / exchange
'Carbonic anhydrase 1 OS=Homo sapiens GN=CA1 PE=1 SV=2'	-2.8163	4.16316	6.86819e-05	0.000719424				metabolism
'Carbonic anhydrase 2 OS=Homo sapiens GN=CA2 PE=1 SV=2'	-1.32292	4.13344	7.35464e-05	0.000899281				large p-value, or small fold-change
'Sarcoplasmic/endoplasmic reticulum calcium ATPase 2 OS=Homo sapiens GN=ATP2A2 PE=1 SV=1'	-3.03653	3.87633	0.000132945	0.00107914				signaling
'Retinal dehydrogenase 1 OS=Homo sapiens GN=ALDH1A1 PE=1 SV=2'	-3.73593	3.64259	0.000227726	0.00125899
'Plexin-B3 OS=Homo sapiens GN=PLXNB3 PE=1 SV=2'	0.375246	3.53095	0.000294476	0.00143885
'ATP synthase subunit alpha mitochondrial OS=Homo sapiens GN=ATP5A1 PE=1 SV=1'	-1.98321	3.51324	0.000306733	0.00161871
'Peroxiredoxin-1 OS=Homo sapiens GN=PRDX1 PE=1 SV=1'	-2.30173	3.50391	0.000313395	0.00179856
'Ankyrin repeat domain-containing protein 17 OS=Homo sapiens GN=ANKRD17 PE=1 SV=3'	0.294022	3.47519	0.000334816	0.00197842
'Dynactin subunit 1 OS=Homo sapiens GN=DCTN1 PE=1 SV=3'	-1.14187	3.27612	0.000529514	0.00215827
'Malate dehydrogenase cytoplasmic OS=Homo sapiens GN=MDH1 PE=1 SV=4'	-3.72718	3.23897	0.000576806	0.00233813
'Aspartate aminotransferase mitochondrial OS=Homo sapiens GN=GOT2 PE=1 SV=3'	-2.22936	3.1053	0.000784692	0.00251799
'Triosephosphate isomerase OS=Homo sapiens GN=TPI1 PE=1 SV=3'	-2.92002	3.09488	0.000803744	0.00269784
'L-lactate dehydrogenase B chain OS=Homo sapiens GN=LDHB PE=1 SV=2'	-4.38899	3.02448	0.000945192	0.0028777
'Calmodulin OS=Homo sapiens GN=CALM1 PE=1 SV=2'	-2.59851	2.98827	0.00102738	0.00305755
'Filamin-B OS=Homo sapiens GN=FLNB PE=1 SV=2'	2.80735	2.88542	0.00130189	0.00323741
'Peroxiredoxin-2 OS=Homo sapiens GN=PRDX2 PE=1 SV=5'	-3.20196	2.88369	0.00130712	0.00341727
'PITH domain-containing protein 1 OS=Homo sapiens GN=PITHD1 PE=1 SV=1'	-1.37341	2.8579	0.00138709	0.00359712
'F-actin-capping protein subunit alpha-1 OS=Homo sapiens GN=CAPZA1 PE=1 SV=3'	-1.56768	2.8185	0.00151881	0.00377698
'L-lactate dehydrogenase A chain OS=Homo sapiens GN=LDHA PE=1 SV=2'	-2.24117	2.57964	0.00263245	0.00395683
'Calpastatin OS=Homo sapiens GN=CAST PE=1 SV=4'	-2.68943	2.55127	0.00281018	0.00413669
'Protein DDI1 homolog 2 OS=Homo sapiens GN=DDI2 PE=1 SV=1'	-1.49853	2.51685	0.00304191	0.00431655
'Heat shock cognate 71 kDa protein OS=Homo sapiens GN=HSPA8 PE=1 SV=1'	-2.25891	2.51632	0.00304568	0.0044964
'Stress-70 protein mitochondrial OS=Homo sapiens GN=HSPA9 PE=1 SV=2'	-2.29041	2.50993	0.00309076	0.00467626
'Ubiquitin-like modifier-activating enzyme 1 OS=Homo sapiens GN=UBA1 PE=1 SV=3'	-2.0117	2.45523	0.00350565	0.00485612
'Dipeptidyl peptidase 3 OS=Homo sapiens GN=DPP3 PE=1 SV=2'	-2.50669	2.45175	0.00353385	0.00503597
'Non-secretory ribonuclease OS=Homo sapiens GN=RNASE2 PE=1 SV=2'	-2.61808	2.45092	0.00354061	0.00521583
'Probable 28S rRNA (cytosine(4447)-C(5))-methyltransferase OS=Homo sapiens GN=NOP2 PE=1 SV=2'	2.05227	2.44685	0.00357398	0.00539568
'Transitional endoplasmic reticulum ATPase OS=Homo sapiens GN=VCP PE=1 SV=4'	-2.00052	2.42889	0.00372483	0.00557554
'Pyruvate kinase PKLR OS=Homo sapiens GN=PKLR PE=1 SV=2'	-2.03493	2.42019	0.00380023	0.0057554
'A-kinase anchor protein 13 OS=Homo sapiens GN=AKAP13 PE=1 SV=2'	0.443989	2.41906	0.00381017	0.00593525
'DnaJ homolog subfamily B member 1 OS=Homo sapiens GN=DNAJB1 PE=1 SV=4'	-2.38295	2.41855	0.00381462	0.00611511
'Glutathione S-transferase P OS=Homo sapiens GN=GSTP1 PE=1 SV=2'	-1.80296	2.3612	0.00435315	0.00629496
'14-3-3 protein epsilon OS=Homo sapiens GN=YWHAE PE=1 SV=1'	-1.1493	2.30818	0.00491837	0.00647482
'Proteasome subunit alpha type-7 OS=Homo sapiens GN=PSMA7 PE=1 SV=1'	-0.967602	2.23325	0.00584458	0.00665468
'Ankyrin-3 OS=Homo sapiens GN=ANK3 PE=1 SV=3'	-2.25228	2.22694	0.00593007	0.00683453
'Collagen alpha-1(II) chain OS=Homo sapiens GN=COL2A1 PE=1 SV=3'	-1.78105	2.20661	0.00621427	0.00701439
'Copper chaperone for superoxide dismutase OS=Homo sapiens GN=CCS PE=1 SV=1'	-1.15858	2.16991	0.00676217	0.00719424
'Proteasome subunit beta type-3 OS=Homo sapiens GN=PSMB3 PE=1 SV=2'	-1.89208	2.13652	0.0073026	0.0073741
'14-3-3 protein zeta/delta OS=Homo sapiens GN=YWHAZ PE=1 SV=1'	-1.63673	2.13389	0.00734694	0.00755396
'4-trimethylaminobutyraldehyde dehydrogenase OS=Homo sapiens GN=ALDH9A1 PE=1 SV=3'	-2.0468	2.11348	0.00770051	0.00773381
'Flavin reductase (NADPH) OS=Homo sapiens GN=BLVRB PE=1 SV=3'	-1.89724	2.10676	0.00782052	0.00791367
'Ubiquitin carboxyl-terminal hydrolase 15 OS=Homo sapiens GN=USP15 PE=1 SV=3'	-0.462916	2.06838	0.00854321	0.00809353
'Methylosome subunit pICln OS=Homo sapiens GN=CLNS1A PE=1 SV=1'	1.9565	2.06114	0.00868679	0.00827338
'Glutamate--cysteine ligase regulatory subunit OS=Homo sapiens GN=GCLM PE=1 SV=1'	5.99643	2.05815	0.0087469	0.00845324
'Protein phosphatase methylesterase 1 OS=Homo sapiens GN=PPME1 PE=1 SV=3'	5.37287	1.93502	0.011614	0.00863309
'Ras-related protein Rab-7a OS=Homo sapiens GN=RAB7A PE=1 SV=1'	-1.68533	1.91569	0.0121424	0.00881295
'Delta-aminolevulinic acid dehydratase OS=Homo sapiens GN=ALAD PE=1 SV=1'	-1.9792	1.87823	0.0132364	0.00899281
'Serine/arginine repetitive matrix protein 1 OS=Homo sapiens GN=SRRM1 PE=1 SV=2'	-0.654907	1.84014	0.0144498	0.00917266
'ATP synthase subunit beta mitochondrial OS=Homo sapiens GN=ATP5B PE=1 SV=3'	-1.15191	1.83664	0.0145667	0.00935252
'DnaJ homolog subfamily B member 2 OS=Homo sapiens GN=DNAJB2 PE=1 SV=3'	-1.68462	1.82858	0.0148394	0.00953237
'Peroxiredoxin-6 OS=Homo sapiens GN=PRDX6 PE=1 SV=3'	-1.20324	1.77499	0.0167886	0.00971223
'Fascin OS=Homo sapiens GN=FSCN1 PE=1 SV=3'	2.62217	1.76028	0.0173667	0.00989209
'ATPase ASNA1 OS=Homo sapiens GN=ASNA1 PE=1 SV=2'	1.56616	1.7504	0.0177665	0.0100719
'Proteasome subunit alpha type-3 OS=Homo sapiens GN=PSMA3 PE=1 SV=2'	-1.48769	1.72181	0.0189753	0.0102518
'Serine/threonine-protein phosphatase 2A 65 kDa regulatory subunit A alpha isoform OS=Homo sapiens GN=PPP2R1A PE=1 SV=4'	2.14512	1.72141	0.018993	0.0104317
'Rab GDP dissociation inhibitor beta OS=Homo sapiens GN=GDI2 PE=1 SV=2'	-1.92721	1.7107	0.0194669	0.0106115
'Fructosamine-3-kinase OS=Homo sapiens GN=FN3K PE=1 SV=1'	1.16671	1.67631	0.021071	0.0107914
'Eukaryotic initiation factor 4A-I OS=Homo sapiens GN=EIF4A1 PE=1 SV=1'	1.43227	1.67314	0.0212257	0.0109712
'Heat shock protein HSP 90-beta OS=Homo sapiens GN=HSP90AB1 PE=1 SV=4'	1.79943	1.67091	0.0213347	0.0111511
'Myosin light chain 4 OS=Homo sapiens GN=MYL4 PE=1 SV=3'	1.69726	1.65374	0.0221952	0.0113309
'WD repeat-containing protein 1 OS=Homo sapiens GN=WDR1 PE=1 SV=4'	1.88826	1.63965	0.0229271	0.0115108
'Ras-related C3 botulinum toxin substrate 1 OS=Homo sapiens GN=RAC1 PE=1 SV=1'	1.32545	1.63763	0.0230341	0.0116906
'Axin-1 OS=Homo sapiens GN=AXIN1 PE=1 SV=2'	2.63676	1.6259	0.0236646	0.0118705
'Proteasome subunit alpha type-4 OS=Homo sapiens GN=PSMA4 PE=1 SV=1'	-1.65088	1.61481	0.024277	0.0120504
'Adenylosuccinate lyase OS=Homo sapiens GN=ADSL PE=1 SV=2'	1.00179	1.61335	0.0243587	0.0122302
'Proteasome subunit beta type-6 OS=Homo sapiens GN=PSMB6 PE=1 SV=4'	-1.51059	1.61311	0.0243717	0.0124101
'Protein PRR14L OS=Homo sapiens GN=PRR14L PE=1 SV=1'	-1.04224	1.60978	0.0245596	0.0125899
'26S protease regulatory subunit 7 OS=Homo sapiens GN=PSMC2 PE=1 SV=3'	3.69648	1.60394	0.0248919	0.0127698
'Acylamino-acid-releasing enzyme OS=Homo sapiens GN=APEH PE=1 SV=4'	-1.96356	1.59669	0.0253112	0.0129496
'Alpha-enolase OS=Homo sapiens GN=ENO1 PE=1 SV=2'	-0.764045	1.59133	0.0256254	0.0131295
'Heat shock protein HSP 90-alpha OS=Homo sapiens GN=HSP90AA1 PE=1 SV=5'	-0.473931	1.58521	0.0259889	0.0133094
'Fatty acid synthase OS=Homo sapiens GN=FASN PE=1 SV=3'	3.37576	1.57556	0.0265732	0.0134892
'Peptidyl-prolyl cis-trans isomerase A OS=Homo sapiens GN=PPIA PE=1 SV=2'	1.68549	1.55349	0.027958	0.0136691
'Ribonuclease inhibitor OS=Homo sapiens GN=RNH1 PE=1 SV=2'	1.14709	1.54568	0.0284656	0.0138489
'Anthrax toxin receptor 1 OS=Homo sapiens GN=ANTXR1 PE=1 SV=2'	-1.16993	1.5422	0.0286945	0.0140288
'Ubiquitin thioesterase OTU1 OS=Homo sapiens GN=YOD1 PE=1 SV=1'	0.752409	1.53701	0.0290398	0.0142086
'Keratinocyte proline-rich protein OS=Homo sapiens GN=KPRP PE=1 SV=1'	4.02237	1.52248	0.0300278	0.0143885
'Ribose-phosphate pyrophosphokinase 1 OS=Homo sapiens GN=PRPS1 PE=1 SV=2'	0.985702	1.50841	0.031016	0.0145683
'Proteasome subunit beta type-5 OS=Homo sapiens GN=PSMB5 PE=1 SV=3'	-1.38909	1.4906	0.0323147	0.0147482
'26S proteasome non-ATPase regulatory subunit 4 OS=Homo sapiens GN=PSMD4 PE=1 SV=1'	-0.404815	1.48879	0.0324496	0.0149281
'26S protease regulatory subunit 6A OS=Homo sapiens GN=PSMC3 PE=1 SV=3'	0.391321	1.48716	0.0325719	0.0151079
'Ubiquitin carboxyl-terminal hydrolase 5 OS=Homo sapiens GN=USP5 PE=1 SV=2'	1.76397	1.47902	0.0331881	0.0152878
'Alpha-synuclein OS=Homo sapiens GN=SNCA PE=1 SV=1'	-1.13588	1.4648	0.0342922	0.0154676
'Cytochrome b reductase 1 OS=Homo sapiens GN=CYBRD1 PE=1 SV=1'	1.67358	1.46225	0.0344945	0.0156475
'T-complex protein 1 subunit alpha OS=Homo sapiens GN=TCP1 PE=1 SV=1'	-0.440861	1.44748	0.0356878	0.0158273
'Leukocyte surface antigen CD47 OS=Homo sapiens GN=CD47 PE=1 SV=1'	2.01577	1.44664	0.0357565	0.0160072
'Tripeptidyl-peptidase 2 OS=Homo sapiens GN=TPP2 PE=1 SV=4'	1.43464	1.44159	0.0361749	0.0161871
'Lactotransferrin OS=Homo sapiens GN=LTF PE=1 SV=6'	-1.7669	1.43538	0.036696	0.0163669
'T-complex protein 1 subunit eta OS=Homo sapiens GN=CCT7 PE=1 SV=2'	1.83582	1.42618	0.0374821	0.0165468
'Calcineurin-binding protein cabin-1 OS=Homo sapiens GN=CABIN1 PE=1 SV=1'	-0.425875	1.42202	0.0378429	0.0167266
'Hemicentin-1 OS=Homo sapiens GN=HMCN1 PE=1 SV=2'	0.938177	1.39254	0.0405004	0.0169065
'Stereocilin OS=Homo sapiens GN=STRC PE=2 SV=1'	1.58881	1.38972	0.0407646	0.0170863
'SH3 domain-binding glutamic acid-rich-like protein OS=Homo sapiens GN=SH3BGRL PE=1 SV=1'	-1.00103	1.38488	0.0412208	0.0172662
'Calmodulin-like protein 5 OS=Homo sapiens GN=CALML5 PE=1 SV=2'	2.1224	1.37317	0.0423481	0.017446
'Fructose-bisphosphate aldolase C OS=Homo sapiens GN=ALDOC PE=1 SV=2'	2.49938	1.35912	0.0437399	0.0176259
'Keratin type I cytoskeletal 10 OS=Homo sapiens GN=KRT10 PE=1 SV=6'	1.2544	1.35275	0.0443863	0.0178058
'Exportin-1 OS=Homo sapiens GN=XPO1 PE=1 SV=1'	4.49867	1.3411	0.0455937	0.0179856
'Spectrin beta chain non-erythrocytic 4 OS=Homo sapiens GN=SPTBN4 PE=1 SV=2'	2.33121	1.33786	0.0459351	0.0181655
'Serine/threonine-protein phosphatase 2A catalytic subunit beta isoform OS=Homo sapiens GN=PPP2CB PE=1 SV=1'	1.29565	1.33173	0.0465872	0.0183453
'COP9 signalosome complex subunit 4 OS=Homo sapiens GN=COPS4 PE=1 SV=1'	0.984253	1.31053	0.0489176	0.0185252
'Low molecular weight phosphotyrosine protein phosphatase OS=Homo sapiens GN=ACP1 PE=1 SV=3'	-0.462313	1.3056	0.0494761	0.018705
'COP9 signalosome complex subunit 7b OS=Homo sapiens GN=COPS7B PE=1 SV=1'	2.97431	1.30472	0.0495775	0.0188849
'Dematin OS=Homo sapiens GN=DMTN PE=1 SV=3'	1.93149	1.30134	0.0499642	0.0190647
'Bone marrow proteoglycan OS=Homo sapiens GN=PRG2 PE=1 SV=2'	-0.954025	1.30022	0.0500931	0.0192446
'Collagen alpha-1(XVII) chain OS=Homo sapiens GN=COL17A1 PE=1 SV=3'	2.55295	1.29773	0.0503814	0.0194245
'Sorbitol dehydrogenase OS=Homo sapiens GN=SORD PE=1 SV=4'	1.71095	1.29414	0.0508	0.0196043
'Small VCP/p97-interacting protein OS=Homo sapiens GN=SVIP PE=1 SV=1'	2.51891	1.27836	0.0526798	0.0197842
'Latexin OS=Homo sapiens GN=LXN PE=1 SV=2'	-1.13008	1.27701	0.0528431	0.019964
'Cullin-associated NEDD8-dissociated protein 1 OS=Homo sapiens GN=CAND1 PE=1 SV=2'	1.63611	1.26053	0.0548876	0.0201439
'CD59 glycoprotein OS=Homo sapiens GN=CD59 PE=1 SV=1'	2.95687	1.25949	0.0550188	0.0203237
'Adhesion G-protein coupled receptor G2 OS=Homo sapiens GN=ADGRG2 PE=1 SV=2'	1.94429	1.2495	0.0562984	0.0205036
'Arginase-1 OS=Homo sapiens GN=ARG1 PE=1 SV=2'	1.81437	1.24628	0.0567174	0.0206835
'Histone H2A type 2-C OS=Homo sapiens GN=HIST2H2AC PE=1 SV=4'	-0.890866	1.24281	0.057173	0.0208633
'Ubiquitin-60S ribosomal protein L40 OS=Homo sapiens GN=UBA52 PE=1 SV=2'	0.586503	1.23139	0.058696	0.0210432
'Flotillin-2 OS=Homo sapiens GN=FLOT2 PE=1 SV=2'	1.86977	1.22717	0.0592692	0.021223
'GTPase-activating protein and VPS9 domain-containing protein 1 OS=Homo sapiens GN=GAPVD1 PE=1 SV=2'	0.315776	1.21838	0.060481	0.0214029
'Protein-glutamine gamma-glutamyltransferase 2 OS=Homo sapiens GN=TGM2 PE=1 SV=2'	1.27905	1.21829	0.0604938	0.0215827
'Myeloperoxidase OS=Homo sapiens GN=MPO PE=1 SV=1'	-1.08523	1.21352	0.0611615	0.0217626
'Rabankyrin-5 OS=Homo sapiens GN=ANKFY1 PE=1 SV=2'	2.29287	1.21201	0.0613748	0.0219424
'Fructose-bisphosphate aldolase A OS=Homo sapiens GN=ALDOA PE=1 SV=2'	2.49817	1.18357	0.0655281	0.0221223
'Deleted in malignant brain tumors 1 protein OS=Homo sapiens GN=DMBT1 PE=1 SV=2'	-0.974787	1.17905	0.0662139	0.0223022
'Protein argonaute-2 OS=Homo sapiens GN=AGO2 PE=1 SV=3'	1.69105	1.17731	0.0664802	0.022482
'Proliferation-associated protein 2G4 OS=Homo sapiens GN=PA2G4 PE=1 SV=3'	-1.23393	1.16527	0.0683482	0.0226619
'Keratin type I cytoskeletal 14 OS=Homo sapiens GN=KRT14 PE=1 SV=4'	3.17432	1.16523	0.0683543	0.0228417
'Equilibrative nucleoside transporter 1 OS=Homo sapiens GN=SLC29A1 PE=1 SV=3'	4.47249	1.15949	0.0692646	0.0230216
'Tropomodulin-1 OS=Homo sapiens GN=TMOD1 PE=1 SV=1'	1.65109	1.14498	0.0716172	0.0232014
'Heat shock protein beta-1 OS=Homo sapiens GN=HSPB1 PE=1 SV=2'	1.61262	1.14396	0.0717865	0.0233813
'Multifunctional protein ADE2 OS=Homo sapiens GN=PAICS PE=1 SV=3'	-0.751653	1.14307	0.0719334	0.0235612
'Ras-related protein Rab-21 OS=Homo sapiens GN=RAB21 PE=1 SV=3'	3.36923	1.13907	0.0725988	0.023741
'Solute carrier family 2 facilitated glucose transporter member 1 OS=Homo sapiens GN=SLC2A1 PE=1 SV=2'	2.13195	1.13566	0.0731716	0.0239209
'26S proteasome non-ATPase regulatory subunit 1 OS=Homo sapiens GN=PSMD1 PE=1 SV=2'	-0.480265	1.13228	0.0737424	0.0241007
'55 kDa erythrocyte membrane protein OS=Homo sapiens GN=MPP1 PE=1 SV=2'	1.65971	1.12485	0.075015	0.0242806
'GTPase KRas OS=Homo sapiens GN=KRAS PE=1 SV=1'	3.41344	1.11755	0.0762878	0.0244604
'Aquaporin-1 OS=Homo sapiens GN=AQP1 PE=1 SV=3'	2.8782	1.11344	0.077012	0.0246403
'26S proteasome non-ATPase regulatory subunit 7 OS=Homo sapiens GN=PSMD7 PE=1 SV=2'	1.30234	1.11292	0.0771041	0.0248201
'Actin cytoplasmic 2 OS=Homo sapiens GN=ACTG1 PE=1 SV=1'	1.92527	1.10973	0.0776723	0.025
'Programmed cell death 6-interacting protein OS=Homo sapiens GN=PDCD6IP PE=1 SV=1'	1.69748	1.10469	0.0785798	0.0251799
'Flotillin-1 OS=Homo sapiens GN=FLOT1 PE=1 SV=3'	2.89116	1.1004	0.0793598	0.0253597
'Fructose-bisphosphate aldolase B OS=Homo sapiens GN=ALDOB PE=1 SV=2'	4.09222	1.09833	0.0797388	0.0255396
'T-complex protein 1 subunit delta OS=Homo sapiens GN=CCT4 PE=1 SV=4'	0.415037	1.0889	0.0814889	0.0257194
'Glycophorin-C OS=Homo sapiens GN=GYPC PE=1 SV=1'	3.36764	1.08866	0.0815343	0.0258993
'Elongation factor 1-alpha 1 OS=Homo sapiens GN=EEF1A1 PE=1 SV=1'	-0.0936169	1.08779	0.081698	0.0260791
'Erythrocyte membrane protein band 4.2 OS=Homo sapiens GN=EPB42 PE=1 SV=3'	2.33555	1.08652	0.0819362	0.026259
'Ankyrin-1 OS=Homo sapiens GN=ANK1 PE=1 SV=3'	2.42271	1.08383	0.0824466	0.0264388
'Kell blood group glycoprotein OS=Homo sapiens GN=KEL PE=1 SV=2'	4.84946	1.08285	0.0826316	0.0266187
'Ras-related protein Rap-1A OS=Homo sapiens GN=RAP1A PE=1 SV=1'	1.18424	1.07699	0.0837556	0.0267986
'GDP-L-fucose synthase OS=Homo sapiens GN=TSTA3 PE=1 SV=1'	-0.926369	1.07512	0.0841164	0.0269784
'Zinc finger protein 644 OS=Homo sapiens GN=ZNF644 PE=1 SV=2'	1.63133	1.069	0.0853103	0.0271583
'ATP-binding cassette sub-family B member 6 mitochondrial OS=Homo sapiens GN=ABCB6 PE=1 SV=1'	2.27805	1.06806	0.0854954	0.0273381
'Erythroid membrane-associated protein OS=Homo sapiens GN=ERMAP PE=1 SV=1'	2.84071	1.06206	0.0866846	0.027518
'Transketolase OS=Homo sapiens GN=TKT PE=1 SV=3'	1.80338	1.05716	0.0876678	0.0276978
'ATP-dependent 6-phosphofructokinase liver type OS=Homo sapiens GN=PFKL PE=1 SV=6'	3.47534	1.0526	0.0885931	0.0278777
'Band 4.1-like protein 3 OS=Homo sapiens GN=EPB41L3 PE=1 SV=2'	3.02391	1.05255	0.0886039	0.0280576
'Guanine nucleotide-binding protein G(k) subunit alpha OS=Homo sapiens GN=GNAI3 PE=1 SV=3'	3.42444	1.05224	0.0886665	0.0282374
'Ras-related protein Rap-2b OS=Homo sapiens GN=RAP2B PE=1 SV=1'	2.43924	1.05113	0.088894	0.0284173
'Band 3 anion transport protein OS=Homo sapiens GN=SLC4A1 PE=1 SV=3'	1.98906	1.05033	0.0890569	0.0285971
'Erythrocyte band 7 integral membrane protein OS=Homo sapiens GN=STOM PE=1 SV=3'	1.99863	1.04876	0.0893796	0.028777
'Hemoglobin subunit delta OS=Homo sapiens GN=HBD PE=1 SV=2'	0.785149	1.04661	0.0898242	0.0289568
'26S proteasome non-ATPase regulatory subunit 3 OS=Homo sapiens GN=PSMD3 PE=1 SV=2'	0.78177	1.04484	0.0901896	0.0291367
'Bifunctional purine biosynthesis protein PURH OS=Homo sapiens GN=ATIC PE=1 SV=3'	-0.4255	1.04467	0.0902255	0.0293165
'Calcium-dependent secretion activator 1 OS=Homo sapiens GN=CADPS PE=1 SV=3'	2.15915	1.04254	0.0906698	0.0294964
'Glyceraldehyde-3-phosphate dehydrogenase OS=Homo sapiens GN=GAPDH PE=1 SV=3'	1.50815	1.04122	0.0909452	0.0296763
'Plasma membrane calcium-transporting ATPase 4 OS=Homo sapiens GN=ATP2B4 PE=1 SV=2'	3.55939	1.04054	0.0910878	0.0298561
'Zinc finger SWIM domain-containing protein 8 OS=Homo sapiens GN=ZSWIM8 PE=1 SV=1'	3.03589	1.03921	0.0913677	0.030036
'Alpha-adducin OS=Homo sapiens GN=ADD1 PE=1 SV=2'	2.04669	1.03772	0.0916814	0.0302158
'Protein disulfide-isomerase-like protein of the testis OS=Homo sapiens GN=PDILT PE=1 SV=2'	2.32534	1.03049	0.09322	0.0303957
'Beta-adducin OS=Homo sapiens GN=ADD2 PE=1 SV=3'	2.48177	1.02761	0.0938411	0.0305755
'Basal cell adhesion molecule OS=Homo sapiens GN=BCAM PE=1 SV=2'	1.66585	1.02525	0.0943522	0.0307554
'Spectrin beta chain erythrocytic OS=Homo sapiens GN=SPTB PE=1 SV=5'	1.9522	1.01327	0.0969907	0.0309353
'Uncharacterized protein C20orf96 OS=Homo sapiens GN=C20orf96 PE=2 SV=2'	1.20022	1.01233	0.0972006	0.0311151
'Microtubule-associated protein 1A OS=Homo sapiens GN=MAP1A PE=1 SV=6'	3.19566	1.00991	0.097744	0.031295
'26S protease regulatory subunit 10B OS=Homo sapiens GN=PSMC6 PE=1 SV=1'	0.933213	1.00196	0.0995505	0.0314748
'Endonuclease domain-containing 1 protein OS=Homo sapiens GN=ENDOD1 PE=1 SV=2'	2.00718	0.998642	0.100313	0.0316547
'Protein 4.1 OS=Homo sapiens GN=EPB41 PE=1 SV=4'	3.04262	0.98803	0.102795	0.0318345
'NADH-cytochrome b5 reductase 3 OS=Homo sapiens GN=CYB5R3 PE=1 SV=3'	1.80612	0.98733	0.10296	0.0320144
'Golgi-associated plant pathogenesis-related protein 1 OS=Homo sapiens GN=GLIPR2 PE=1 SV=3'	2.05301	0.986849	0.103075	0.0321942
'Phosphoglycerate kinase 1 OS=Homo sapiens GN=PGK1 PE=1 SV=3'	1.17932	0.985216	0.103463	0.0323741
'Junction plakoglobin OS=Homo sapiens GN=JUP PE=1 SV=3'	1.69042	0.982903	0.104015	0.032554
'Urea transporter 1 OS=Homo sapiens GN=SLC14A1 PE=1 SV=2'	1.95735	0.962973	0.1089	0.0327338
'Carbonyl reductase [NADPH] 1 OS=Homo sapiens GN=CBR1 PE=1 SV=3'	1.80852	0.96005	0.109635	0.0329137
'Eukaryotic translation initiation factor 5A-1 OS=Homo sapiens GN=EIF5A PE=1 SV=2'	-0.65948	0.954642	0.111009	0.0330935
'T-complex protein 1 subunit epsilon OS=Homo sapiens GN=CCT5 PE=1 SV=1'	0.449448	0.95128	0.111872	0.0332734
'Vesicle-associated membrane protein 3 OS=Homo sapiens GN=VAMP3 PE=1 SV=3'	4.77533	0.948576	0.11257	0.0334532
'Ran-specific GTPase-activating protein OS=Homo sapiens GN=RANBP1 PE=1 SV=1'	-0.546214	0.944654	0.113591	0.0336331
'Tropomyosin alpha-3 chain OS=Homo sapiens GN=TPM3 PE=1 SV=2'	1.15711	0.93728	0.115537	0.0338129
'Keratin type I cytoskeletal 16 OS=Homo sapiens GN=KRT16 PE=1 SV=4'	1.54371	0.936164	0.115834	0.0339928
'Piezo-type mechanosensitive ion channel component 1 OS=Homo sapiens GN=PIEZO1 PE=1 SV=4'	6.13548	0.934841	0.116187	0.0341727
'Serine/arginine repetitive matrix protein 2 OS=Homo sapiens GN=SRRM2 PE=1 SV=2'	1.48445	0.92812	0.117999	0.0343525
'Guanine nucleotide-binding protein G(I)/G(S)/G(T) subunit beta-1 OS=Homo sapiens GN=GNB1 PE=1 SV=3'	2.07317	0.923486	0.119265	0.0345324
'Ubiquitin-like-conjugating enzyme ATG3 OS=Homo sapiens GN=ATG3 PE=1 SV=1'	2.71617	0.917894	0.120811	0.0347122
'26S protease regulatory subunit 6B OS=Homo sapiens GN=PSMC4 PE=1 SV=2'	-0.611786	0.909907	0.123053	0.0348921
'Rap guanine nucleotide exchange factor 1 OS=Homo sapiens GN=RAPGEF1 PE=1 SV=3'	-0.580938	0.907023	0.123873	0.0350719
'Spectrin alpha chain erythrocytic 1 OS=Homo sapiens GN=SPTA1 PE=1 SV=5'	2.03501	0.90609	0.12414	0.0352518
'Keratin type I cytoskeletal 9 OS=Homo sapiens GN=KRT9 PE=1 SV=3'	1.1334	0.901758	0.125384	0.0354317
'Alpha-soluble NSF attachment protein OS=Homo sapiens GN=NAPA PE=1 SV=3'	3.89662	0.899923	0.125915	0.0356115
'Tropomyosin alpha-1 chain OS=Homo sapiens GN=TPM1 PE=1 SV=2'	0.948324	0.893682	0.127737	0.0357914
'COP9 signalosome complex subunit 8 OS=Homo sapiens GN=COPS8 PE=1 SV=1'	1.63314	0.893299	0.12785	0.0359712
'Basigin OS=Homo sapiens GN=BSG PE=1 SV=2'	2.23152	0.893044	0.127925	0.0361511
'Plasma membrane calcium-transporting ATPase 1 OS=Homo sapiens GN=ATP2B1 PE=1 SV=3'	-0.760095	0.892353	0.128129	0.0363309
'Syntaxin-7 OS=Homo sapiens GN=STX7 PE=1 SV=4'	1.69792	0.89073	0.128609	0.0365108
'Obg-like ATPase 1 OS=Homo sapiens GN=OLA1 PE=1 SV=2'	1.05112	0.886171	0.129966	0.0366906
'Keratin type I cytoskeletal 17 OS=Homo sapiens GN=KRT17 PE=1 SV=2'	2.14015	0.876496	0.132894	0.0368705
'Gamma-adducin OS=Homo sapiens GN=ADD3 PE=1 SV=1'	3.33985	0.872062	0.134257	0.0370504
'Ubiquitin carboxyl-terminal hydrolase 13 OS=Homo sapiens GN=USP13 PE=1 SV=2'	0.708302	0.870669	0.134689	0.0372302
'Tetratricopeptide repeat protein 28 OS=Homo sapiens GN=TTC28 PE=1 SV=4'	1.27337	0.865777	0.136214	0.0374101
'Uncharacterized protein KIAA2026 OS=Homo sapiens GN=KIAA2026 PE=2 SV=2'	0.82852	0.864278	0.136685	0.0375899
'Guanine nucleotide-binding protein G(i) subunit alpha-2 OS=Homo sapiens GN=GNAI2 PE=1 SV=3'	3.23865	0.86062	0.137841	0.0377698
'Desmoglein-1 OS=Homo sapiens GN=DSG1 PE=1 SV=2'	1.54648	0.859288	0.138265	0.0379496
'78 kDa glucose-regulated protein OS=Homo sapiens GN=HSPA5 PE=1 SV=2'	0.484523	0.852557	0.140424	0.0381295
'T-complex protein 1 subunit beta OS=Homo sapiens GN=CCT2 PE=1 SV=4'	1.1508	0.852548	0.140428	0.0383094
'Myosin regulatory light chain 12A OS=Homo sapiens GN=MYL12A PE=1 SV=2'	-0.205297	0.850473	0.1411	0.0384892
'RuvB-like 1 OS=Homo sapiens GN=RUVBL1 PE=1 SV=1'	-0.315264	0.84437	0.143097	0.0386691
'ATP-citrate synthase OS=Homo sapiens GN=ACLY PE=1 SV=3'	0.95082	0.834741	0.146305	0.0388489
'Thymidine phosphorylase OS=Homo sapiens GN=TYMP PE=1 SV=2'	1.58542	0.831918	0.147259	0.0390288
'(E3-independent) E2 ubiquitin-conjugating enzyme OS=Homo sapiens GN=UBE2O PE=1 SV=3'	0.678751	0.825568	0.149428	0.0392086
'Aldehyde dehydrogenase family 16 member A1 OS=Homo sapiens GN=ALDH16A1 PE=1 SV=2'	3.83594	0.817178	0.152343	0.0393885
'LIM and SH3 domain protein 1 OS=Homo sapiens GN=LASP1 PE=1 SV=2'	-0.536962	0.815099	0.153074	0.0395683
'Vesicle-fusing ATPase OS=Homo sapiens GN=NSF PE=1 SV=3'	0.543163	0.803113	0.157357	0.0397482
'Ubiquitin carboxyl-terminal hydrolase 44 OS=Homo sapiens GN=USP44 PE=1 SV=2'	0.833254	0.799664	0.158612	0.0399281
'T-complex protein 1 subunit theta OS=Homo sapiens GN=CCT8 PE=1 SV=4'	0.404842	0.788581	0.162712	0.0401079
'6-phosphogluconate dehydrogenase decarboxylating OS=Homo sapiens GN=PGD PE=1 SV=3'	-0.466354	0.783478	0.164635	0.0402878
'26S proteasome non-ATPase regulatory subunit 9 OS=Homo sapiens GN=PSMD9 PE=1 SV=3'	0.745771	0.776308	0.167376	0.0404676
'Calpain small subunit 1 OS=Homo sapiens GN=CAPNS1 PE=1 SV=1'	0.915018	0.770468	0.169641	0.0406475
'Desmocollin-1 OS=Homo sapiens GN=DSC1 PE=1 SV=2'	0.832017	0.766955	0.171019	0.0408273
'26S proteasome non-ATPase regulatory subunit 2 OS=Homo sapiens GN=PSMD2 PE=1 SV=3'	0.773811	0.765268	0.171685	0.0410072
'S-formylglutathione hydrolase OS=Homo sapiens GN=ESD PE=1 SV=2'	1.81982	0.761235	0.173286	0.0411871
'C-1-tetrahydrofolate synthase cytoplasmic OS=Homo sapiens GN=MTHFD1 PE=1 SV=3'	1.1964	0.750956	0.177437	0.0413669
'Desmoplakin OS=Homo sapiens GN=DSP PE=1 SV=3'	1.37251	0.740295	0.181847	0.0415468
'Keratin type II cytoskeletal 3 OS=Homo sapiens GN=KRT3 PE=1 SV=3'	2.27991	0.70969	0.195124	0.0417266
'26S protease regulatory subunit 4 OS=Homo sapiens GN=PSMC1 PE=1 SV=1'	-0.470451	0.700754	0.19918	0.0419065
'Porphobilinogen deaminase OS=Homo sapiens GN=HMBS PE=1 SV=2'	0.425411	0.680352	0.20876	0.0420863
'Keratin type II cytoskeletal 5 OS=Homo sapiens GN=KRT5 PE=1 SV=3'	0.441269	0.67082	0.213393	0.0422662
'Ubiquitin thioesterase OTUB1 OS=Homo sapiens GN=OTUB1 PE=1 SV=2'	-0.504609	0.666427	0.215562	0.042446
'Pyruvate kinase PKM OS=Homo sapiens GN=PKM PE=1 SV=4'	0.435667	0.658074	0.219749	0.0426259
'Biliverdin reductase A OS=Homo sapiens GN=BLVRA PE=1 SV=2'	0.901492	0.657506	0.220036	0.0428058
'Protein NLRC3 OS=Homo sapiens GN=NLRC3 PE=2 SV=2'	0.966369	0.657231	0.220175	0.0429856
'Myosin-9 OS=Homo sapiens GN=MYH9 PE=1 SV=4'	-0.312265	0.6531	0.22228	0.0431655
'Keratin type II cytoskeletal 2 epidermal OS=Homo sapiens GN=KRT2 PE=1 SV=2'	0.566165	0.633776	0.232393	0.0433453
'Stress-induced-phosphoprotein 1 OS=Homo sapiens GN=STIP1 PE=1 SV=1'	0.190431	0.631062	0.23385	0.0435252
'Eosinophil peroxidase OS=Homo sapiens GN=EPX PE=1 SV=2'	-0.620832	0.627576	0.235735	0.043705
'Calpain-1 catalytic subunit OS=Homo sapiens GN=CAPN1 PE=1 SV=1'	0.639911	0.61691	0.241596	0.0438849
'Glutamate--cysteine ligase catalytic subunit OS=Homo sapiens GN=GCLC PE=1 SV=2'	-0.312928	0.590055	0.257007	0.0440647
'Platelet-activating factor acetylhydrolase IB subunit gamma OS=Homo sapiens GN=PAFAH1B3 PE=1 SV=1'	0.497382	0.579705	0.263205	0.0442446
'Keratin type II cytoskeletal 1 OS=Homo sapiens GN=KRT1 PE=1 SV=6'	-0.202555	0.577899	0.264303	0.0444245
'Nebulin OS=Homo sapiens GN=NEB PE=1 SV=5'	-0.327403	0.56827	0.270228	0.0446043
'S-phase kinase-associated protein 1 OS=Homo sapiens GN=SKP1 PE=1 SV=2'	0.508626	0.564149	0.272804	0.0447842
'Hemoglobin subunit beta OS=Homo sapiens GN=HBB PE=1 SV=2'	0.311202	0.555654	0.278193	0.044964
'Hemoglobin subunit alpha OS=Homo sapiens GN=HBA1 PE=1 SV=2'	0.0744248	0.5242	0.299088	0.0451439
'Charged multivesicular body protein 2a OS=Homo sapiens GN=CHMP2A PE=1 SV=1'	0.170594	0.520266	0.30181	0.0453237
'Ezrin OS=Homo sapiens GN=EZR PE=1 SV=4'	0.5025	0.519567	0.302296	0.0455036
'T-complex protein 1 subunit zeta OS=Homo sapiens GN=CCT6A PE=1 SV=3'	0.120925	0.507955	0.310488	0.0456835
'Dermcidin OS=Homo sapiens GN=DCD PE=1 SV=2'	0.238074	0.499032	0.316933	0.0458633
'UTP--glucose-1-phosphate uridylyltransferase OS=Homo sapiens GN=UGP2 PE=1 SV=5'	-0.375292	0.47767	0.332913	0.0460432
'Ubiquitin-conjugating enzyme E2 N OS=Homo sapiens GN=UBE2N PE=1 SV=1'	0.353551	0.477488	0.333052	0.046223
'14-3-3 protein gamma OS=Homo sapiens GN=YWHAG PE=1 SV=2'	-0.12583	0.475568	0.334528	0.0464029
'Proteasome subunit beta type-1 OS=Homo sapiens GN=PSMB1 PE=1 SV=2'	-0.344783	0.454454	0.351193	0.0465827
'Cell division cycle protein 27 homolog OS=Homo sapiens GN=CDC27 PE=1 SV=2'	-0.167673	0.446693	0.357525	0.0467626
'Nicotinate phosphoribosyltransferase OS=Homo sapiens GN=NAPRT PE=1 SV=2'	0.331305	0.446561	0.357634	0.0469424
'Importin subunit beta-1 OS=Homo sapiens GN=KPNB1 PE=1 SV=2'	0.240732	0.443775	0.359936	0.0471223
'Clathrin heavy chain 1 OS=Homo sapiens GN=CLTC PE=1 SV=5'	0.127364	0.436285	0.366197	0.0473022
'Phosphatidylinositol 5-phosphate 4-kinase type-2 alpha OS=Homo sapiens GN=PIP4K2A PE=1 SV=2'	0.253684	0.428138	0.373132	0.047482
'Fermitin family homolog 3 OS=Homo sapiens GN=FERMT3 PE=1 SV=1'	-0.0563169	0.412117	0.387154	0.0476619
'Glutathione reductase mitochondrial OS=Homo sapiens GN=GSR PE=1 SV=2'	-0.153266	0.409275	0.389695	0.0478417
'T-complex protein 1 subunit gamma OS=Homo sapiens GN=CCT3 PE=1 SV=4'	0.0346461	0.392427	0.40511	0.0480216
'RuvB-like 2 OS=Homo sapiens GN=RUVBL2 PE=1 SV=3'	-0.129283	0.388038	0.409225	0.0482014
'26S protease regulatory subunit 8 OS=Homo sapiens GN=PSMC5 PE=1 SV=1'	0.0873337	0.378992	0.417838	0.0483813
'Glucose-6-phosphate 1-dehydrogenase OS=Homo sapiens GN=G6PD PE=1 SV=4'	-0.122689	0.3642	0.432315	0.0485612
'Ubiquitin carboxyl-terminal hydrolase 14 OS=Homo sapiens GN=USP14 PE=1 SV=3'	-0.0672564	0.358358	0.438169	0.048741
'serum albumin precursor [Bos taurus]'	0.0846478	0.346363	0.45044	0.0489209
'GTP-binding nuclear protein Ran OS=Homo sapiens GN=RAN PE=1 SV=3'	0.0835066	0.344876	0.451985	0.0491007
'Proteasome activator complex subunit 1 OS=Homo sapiens GN=PSME1 PE=1 SV=1'	0.0622523	0.344557	0.452317	0.0492806
'Clathrin light chain A OS=Homo sapiens GN=CLTA PE=1 SV=1'	0.108756	0.339282	0.457844	0.0494604
'Annexin A7 OS=Homo sapiens GN=ANXA7 PE=1 SV=3'	-0.104824	0.336724	0.46055	0.0496403
'COP9 signalosome complex subunit 3 OS=Homo sapiens GN=COPS3 PE=1 SV=3'	-0.0262581	0.309815	0.489987	0.0498201
'Ras association domain-containing protein 5 OS=Homo sapiens GN=RASSF5 PE=1 SV=1'	0.000596525	0.301294	0.499697	0.05

### Sheet: Sheet2
Protein name	Log2 Fold change	- Log10 Pvalue corrected
Bisphosphoglycerate mutase	-5.12441	5.00304	9.93032e-06		structural
Catalase	-4.19922	4.50024	3.16057e-05		protection from oxidation / aging, stress, and detoxification
Selenium-binding protein 1	-3.6653	4.25749	5.52723e-05		gas transport / exchange
Carbonic anhydrase 1	-2.8163	4.16316	6.86819e-05		metabolism
Carbonic anhydrase 2	-1.32292	4.13344	7.35464e-05		large p-value, or small fold-change
Retinal dehydrogenase 1	-3.73593	3.64259	0.000227726
ATP synthase	-1.98321	3.51324	0.000306733
Peroxiredoxin-1	-2.30173	3.50391	0.000313395
Ankyrin repeat domain	0.294022	3.47519	0.000334816
Dynactin	-1.14187	3.27612	0.000529514
Calmodulin	-2.59851	2.98827	0.00102738
Filamin-B	2.80735	2.88542	0.00130189
Peroxiredoxin-2	-3.20196	2.88369	0.00130712
F-actin	-1.56768	2.8185	0.00151881
CD47	2.01577	1.44664	0.0357565
Glycophorin-C	3.36764	1.08866	0.0815343
Ankyrin-1	2.42271	1.08383	0.0824466
Band 3	1.98906	1.05033	0.0890569
Protein 4.1	3.04262	0.98803	0.102795
